# Fine-scale ecological and transcriptomic data reveal niche differentiation of an allopolyploid from diploid parents in *Cardamine*

**DOI:** 10.1101/600783

**Authors:** Reiko Akiyama, Jianqiang Sun, Masaomi Hatakeyama, Heidi E.L. Lischer, Roman V. Briskine, Angela Hay, Xiangchao Gan, Miltos Tsiantis, Hiroshi Kudoh, Masahiro M. Kanaoka, Jun Sese, Kentaro K. Shimizu, Rie Shimizu-Inatsugi

## Abstract

Polyploidization, or whole genome duplication, is one of the major mechanisms of plant speciation. Allopolyploids (species that harbor polyploid genomes originating from hybridization of different diploid species) have been hypothesized to occupy a niche with intermediate, broader, or fluctuating environmental conditions compared with parental diploids. It remains unclear whether empirical data support this hypothesis and whether specialization of expression patterns of the homeologs (paralogous gene copies resulting from allopolyploidization) relates to habitat environments. Here, we studied the ecology and transcriptomics of a wild allopolyploid *Cardamine flexuosa* and its diploid parents *C. hirsuta* and *C. amara* at a fine geographical scale in their native area in Switzerland. We found that the diploid parents favored opposite extremes in terms of soil moisture, soil carbon-to-nitrogen ratios, and light availability. The habitat of the allopolyploid *C. flexuosa* was broader compared with those of its parental species and overlapped with those of the parents, but not at its extremes. In *C. flexuosa*, the genes related to water availability were overrepresented among those at both the expression level and the expression ratio of homeolog pairs, which varied among habitat environments. These findings provide empirical evidence for niche differentiation between an allopolyploid and its diploid parents at a fine scale, where both ecological and transcriptomic data indicated water availability to be the key environmental factor for niche differentiation.
