## Supplementary material for "Fine-scale ecological and transcriptomic data reveal niche differentiation of an allopolyploid from diploid parents in *Cardamine*": DatasetS4

### Sheet: F_KT2_April18_vs_F_IR1_April18
GO ID	Term	Annotated	Significant	Expected	p
GO:0009611	response to wounding	172	15	5.29	0.00028
GO:0009414	response to water deprivation	290	19	8.92	0.00164
GO:0006979	response to oxidative stress	344	23	10.58	0.00187
GO:0019722	calcium-mediated signaling	19	4	0.58	0.00237
GO:0006949	syncytium formation	12	3	0.37	0.00516
GO:0009620	response to fungus	260	16	7.99	0.00672
GO:0051336	regulation of hydrolase activity	31	6	0.95	0.00759
GO:0046185	aldehyde catabolic process	14	3	0.43	0.00816
GO:1901136	carbohydrate derivative catabolic process	43	5	1.32	0.00989
GO:0009645	response to low light intensity stimulus	15	3	0.46	0.00997
GO:0050832	defense response to fungus	204	13	6.27	0.01052
GO:0046128	purine ribonucleoside metabolic process	29	4	0.89	0.01139
GO:0042278	purine nucleoside metabolic process	31	4	0.95	0.01438
GO:1901698	response to nitrogen compound	265	15	8.15	0.01726
GO:0043069	negative regulation of programmed cell death	19	3	0.58	0.0194
GO:0006040	amino sugar metabolic process	19	3	0.58	0.0194
GO:0043562	cellular response to nitrogen levels	35	4	1.08	0.02175
GO:0031667	response to nutrient levels	161	12	4.95	0.02183
GO:0000302	response to reactive oxygen species	134	9	4.12	0.02259
GO:0009737	response to abscisic acid	490	25	15.07	0.02604
GO:0034976	response to endoplasmic reticulum stress	55	5	1.69	0.02654
GO:0009991	response to extracellular stimulus	191	13	5.87	0.02818
GO:0097305	response to alcohol	494	25	15.19	0.02826
GO:2001252	positive regulation of chromosome organization	24	3	0.74	0.0362
GO:0060548	negative regulation of cell death	24	3	0.74	0.0362
GO:0031669	cellular response to nutrient levels	131	10	4.03	0.03982
GO:0043067	regulation of programmed cell death	43	4	1.32	0.04239
GO:0046348	amino sugar catabolic process	11	2	0.34	0.04318
GO:0051307	meiotic chromosome separation	11	2	0.34	0.04318
GO:2000142	regulation of DNA-templated transcription, initiation	11	2	0.34	0.04318
GO:0006026	aminoglycan catabolic process	11	2	0.34	0.04318
GO:0061727	methylglyoxal catabolic process to lactate	11	2	0.34	0.04318
GO:0006030	chitin metabolic process	11	2	0.34	0.04318
GO:0006032	chitin catabolic process	11	2	0.34	0.04318
GO:1901072	glucosamine-containing compound catabolic process	11	2	0.34	0.04318
GO:0003333	amino acid transmembrane transport	26	3	0.8	0.04447
GO:0051304	chromosome separation	26	3	0.8	0.04447
GO:0009119	ribonucleoside metabolic process	44	4	1.35	0.04554
GO:0006995	cellular response to nitrogen starvation	27	3	0.83	0.04893
GO:0031668	cellular response to extracellular stimulus	160	11	4.92	0.04901
GO:0046467	membrane lipid biosynthetic process	65	5	2	0.04931
GO:0009644	response to high light intensity	65	5	2	0.04931
GO:0009267	cellular response to starvation	114	9	3.51	0.04999

### Sheet: F_KT5_April18_vs_F_IR1_April18
GO ID	Term	Annotated	Significant	Expected	p
GO:0009828	plant-type cell wall loosening	23	5	0.47	8.5e-05
GO:0009737	response to abscisic acid	493	21	10.05	0.00122
GO:0006353	DNA-templated transcription, termination	12	3	0.24	0.00161
GO:0009831	plant-type cell wall modification involved in multidimensional cell growth	16	3	0.33	0.00386
GO:0006364	rRNA processing	106	7	2.16	0.00598
GO:0009695	jasmonic acid biosynthetic process	22	3	0.45	0.0097
GO:0048509	regulation of meristem development	97	6	1.98	0.01439
GO:0051304	chromosome separation	27	3	0.55	0.01711
GO:0061727	methylglyoxal catabolic process to lactate	11	2	0.22	0.02019
GO:1901072	glucosamine-containing compound catabolic process	11	2	0.22	0.02019
GO:0046348	amino sugar catabolic process	11	2	0.22	0.02019
GO:0006026	aminoglycan catabolic process	11	2	0.22	0.02019
GO:0006030	chitin metabolic process	11	2	0.22	0.02019
GO:0006032	chitin catabolic process	11	2	0.22	0.02019
GO:0048589	developmental growth	371	14	7.57	0.0203
GO:0019748	secondary metabolic process	342	13	6.98	0.02354
GO:0051596	methylglyoxal catabolic process	12	2	0.24	0.02391
GO:1901071	glucosamine-containing compound metabolic process	12	2	0.24	0.02391
GO:0042182	ketone catabolic process	12	2	0.24	0.02391
GO:0006949	syncytium formation	12	2	0.24	0.02391
GO:0006089	lactate metabolic process	12	2	0.24	0.02391
GO:0009438	methylglyoxal metabolic process	12	2	0.24	0.02391
GO:0051307	meiotic chromosome separation	12	2	0.24	0.02391
GO:0000462	maturation of SSU-rRNA from tricistronic rRNA transcript (SSU-rRNA, 5.8S rRNA, LSU-rRNA)	13	2	0.27	0.02788
GO:1902182	shoot apical meristem development	13	2	0.27	0.02788
GO:0009738	abscisic acid-activated signaling pathway	211	9	4.3	0.02931
GO:0046185	aldehyde catabolic process	14	2	0.29	0.0321
GO:0009414	response to water deprivation	287	11	5.85	0.03377
GO:0009645	response to low light intensity stimulus	15	2	0.31	0.03654
GO:0006022	aminoglycan metabolic process	15	2	0.31	0.03654
GO:0035821	modification of morphology or physiology of other organism	37	3	0.75	0.03919
GO:0009415	response to water	295	11	6.02	0.03994
GO:0030490	maturation of SSU-rRNA	16	2	0.33	0.04121
GO:0010075	regulation of meristem growth	39	3	0.8	0.04475
GO:0010027	thylakoid membrane organization	39	3	0.8	0.04475
GO:0097306	cellular response to alcohol	229	9	4.67	0.04552
GO:0071215	cellular response to abscisic acid stimulus	229	9	4.67	0.04552
GO:0009668	plastid membrane organization	40	3	0.82	0.04768
GO:0044247	cellular polysaccharide catabolic process	40	3	0.82	0.04768

### Sheet: F_KT5_April18_vs_F_KT2_April18
GO ID	Term	Annotated	Significant	Expected	p
GO:0006833	water transport	16	3	0.14	0.00033
GO:0008272	sulfate transport	13	2	0.11	0.00547
GO:1905039	carboxylic acid transmembrane transport	48	3	0.42	0.0083
GO:0006855	drug transmembrane transport	49	3	0.43	0.00878
GO:1903409	reactive oxygen species biosynthetic process	20	2	0.17	0.01281
GO:0098661	inorganic anion transmembrane transport	22	2	0.19	0.0154
GO:0009624	response to nematode	66	3	0.57	0.01962
GO:0006995	cellular response to nitrogen starvation	28	2	0.24	0.02436
GO:0042126	nitrate metabolic process	34	2	0.29	0.03496
GO:0042128	nitrate assimilation	34	2	0.29	0.03496
GO:0043562	cellular response to nitrogen levels	36	2	0.31	0.03882
GO:2001057	reactive nitrogen species metabolic process	39	2	0.34	0.04491
GO:0009749	response to glucose	40	2	0.35	0.04701
GO:0071941	nitrogen cycle metabolic process	40	2	0.35	0.04701
GO:0006099	tricarboxylic acid cycle	41	2	0.36	0.04915
GO:0006101	citrate metabolic process	41	2	0.36	0.04915

### Sheet: F_KT2_May2_vs_F_IR1_May2
GO ID	Term	Annotated	Significant	Expected	p
GO:0006979	response to oxidative stress	354	26	11.67	0.00012
GO:0009414	response to water deprivation	287	22	9.46	0.00022
GO:0009611	response to wounding	173	15	5.7	0.00061
GO:0006833	water transport	17	4	0.56	0.00197
GO:0006012	galactose metabolic process	28	5	0.92	0.002
GO:0072330	monocarboxylic acid biosynthetic process	267	18	8.8	0.00333
GO:0009642	response to light intensity	130	11	4.29	0.00381
GO:0051865	protein autoubiquitination	11	3	0.36	0.00482
GO:0061077	chaperone-mediated protein folding	23	4	0.76	0.00627
GO:0044550	secondary metabolite biosynthetic process	222	15	7.32	0.00689
GO:0035821	modification of morphology or physiology of other organism	37	5	1.22	0.00696
GO:0009636	response to toxic substance	141	11	4.65	0.00699
GO:0009853	photorespiration	52	6	1.71	0.00701
GO:0019344	cysteine biosynthetic process	24	4	0.79	0.00734
GO:0009408	response to heat	162	12	5.34	0.00744
GO:0009816	defense response to bacterium, incompatible interaction	38	5	1.25	0.0078
GO:1901698	response to nitrogen compound	271	17	8.93	0.00859
GO:0006635	fatty acid beta-oxidation	39	5	1.29	0.00871
GO:0010243	response to organonitrogen compound	169	12	5.57	0.01025
GO:0010200	response to chitin	112	9	3.69	0.01171
GO:0006631	fatty acid metabolic process	215	17	7.09	0.01307
GO:0000302	response to reactive oxygen species	136	10	4.48	0.01458
GO:0006633	fatty acid biosynthetic process	136	10	4.48	0.01458
GO:0009644	response to high light intensity	62	6	2.04	0.0161
GO:0044282	small molecule catabolic process	158	14	5.21	0.01613
GO:0006730	one-carbon metabolic process	30	4	0.99	0.0162
GO:0042493	response to drug	449	26	14.8	0.01985
GO:0035967	cellular response to topologically incorrect protein	20	3	0.66	0.02674
GO:0042542	response to hydrogen peroxide	53	5	1.75	0.0299
GO:0006857	oligopeptide transport	54	5	1.78	0.03209
GO:0043562	cellular response to nitrogen levels	37	4	1.22	0.03264
GO:0009817	defense response to fungus, incompatible interaction	38	4	1.25	0.03557
GO:0009627	systemic acquired resistance	57	5	1.88	0.03926
GO:0051186	cofactor metabolic process	472	23	15.56	0.04026
GO:0006790	sulfur compound metabolic process	303	19	9.99	0.04059
GO:0009827	plant-type cell wall modification	40	4	1.32	0.04185
GO:0046942	carboxylic acid transport	102	9	3.36	0.0423
GO:0015849	organic acid transport	102	9	3.36	0.0423
GO:0009108	coenzyme biosynthetic process	186	11	6.13	0.0443
GO:0071941	nitrogen cycle metabolic process	41	4	1.35	0.04521
GO:0098656	anion transmembrane transport	100	7	3.3	0.04715
GO:0009828	plant-type cell wall loosening	25	3	0.82	0.04783
GO:0010166	wax metabolic process	25	3	0.82	0.04783
GO:0035966	response to topologically incorrect protein	25	3	0.82	0.04783
GO:0010025	wax biosynthetic process	25	3	0.82	0.04783
GO:0010413	glucuronoxylan metabolic process	11	2	0.36	0.04898
GO:0010417	glucuronoxylan biosynthetic process	11	2	0.36	0.04898

### Sheet: F_KT5_May2_vs_F_IR1_May2
GO ID	Term	Annotated	Significant	Expected	p
GO:0006979	response to oxidative stress	361	17	5.56	4.6e-05
GO:0015851	nucleobase transport	20	3	0.31	0.0034
GO:0042493	response to drug	451	15	6.95	0.0043
GO:0009699	phenylpropanoid biosynthetic process	101	6	1.56	0.0047
GO:0044282	small molecule catabolic process	158	9	2.44	0.0089
GO:0009409	response to cold	317	11	4.89	0.0103
GO:0009809	lignin biosynthetic process	56	4	0.86	0.0108
GO:0009627	systemic acquired resistance	57	4	0.88	0.0115
GO:0006865	amino acid transport	62	4	0.96	0.0153
GO:0044242	cellular lipid catabolic process	71	6	1.09	0.0174
GO:0006006	glucose metabolic process	36	3	0.55	0.0177
GO:2000762	regulation of phenylpropanoid metabolic process	14	2	0.22	0.019
GO:0010363	regulation of plant-type hypersensitive response	14	2	0.22	0.019
GO:0000302	response to reactive oxygen species	138	6	2.13	0.0201
GO:0055081	anion homeostasis	38	3	0.59	0.0205
GO:0019318	hexose metabolic process	106	5	1.63	0.024
GO:0015893	drug transport	73	4	1.13	0.0262
GO:0072506	trivalent inorganic anion homeostasis	17	2	0.26	0.0276
GO:0055062	phosphate ion homeostasis	17	2	0.26	0.0276
GO:0055083	monovalent inorganic anion homeostasis	17	2	0.26	0.0276
GO:0006863	purine nucleobase transport	17	2	0.26	0.0276
GO:0009266	response to temperature stimulus	465	13	7.17	0.0283
GO:0072505	divalent inorganic anion homeostasis	19	2	0.29	0.034
GO:1901658	glycosyl compound catabolic process	19	2	0.29	0.034
GO:0046112	nucleobase biosynthetic process	19	2	0.29	0.034
GO:0009808	lignin metabolic process	80	4	1.23	0.035
GO:0034440	lipid oxidation	54	5	0.83	0.0368
GO:0016042	lipid catabolic process	167	8	2.57	0.0373
GO:0019748	secondary metabolic process	354	14	5.46	0.0386
GO:0009695	jasmonic acid biosynthetic process	21	2	0.32	0.041
GO:0010167	response to nitrate	22	2	0.34	0.0446
GO:0009404	toxin metabolic process	52	3	0.8	0.046
GO:0046496	nicotinamide nucleotide metabolic process	100	6	1.54	0.0491

### Sheet: F_KT5_May2_vs_F_KT2_May2
GO ID	Term	Annotated	Significant	Expected	p
GO:0006979	response to oxidative stress	358	16	4.96	4e-05
GO:0044550	secondary metabolite biosynthetic process	221	11	3.06	0.00026
GO:0080167	response to karrikin	106	6	1.47	0.00355
GO:0061077	chaperone-mediated protein folding	24	3	0.33	0.00428
GO:0009414	response to water deprivation	287	10	3.98	0.00677
GO:0010114	response to red light	57	4	0.79	0.00797
GO:0051865	protein autoubiquitination	11	2	0.15	0.00967
GO:0016101	diterpenoid metabolic process	33	3	0.46	0.01053
GO:0009624	response to nematode	65	4	0.9	0.01254
GO:0009640	photomorphogenesis	76	4	1.05	0.02114
GO:0072506	trivalent inorganic anion homeostasis	17	2	0.24	0.02265
GO:0009269	response to desiccation	17	2	0.24	0.02265
GO:0055062	phosphate ion homeostasis	17	2	0.24	0.02265
GO:0055083	monovalent inorganic anion homeostasis	17	2	0.24	0.02265
GO:0009735	response to cytokinin	203	7	2.81	0.0231
GO:0006721	terpenoid metabolic process	120	5	1.66	0.02573
GO:0009408	response to heat	163	6	2.26	0.02603
GO:0072505	divalent inorganic anion homeostasis	19	2	0.26	0.02797
GO:0043069	negative regulation of programmed cell death	19	2	0.26	0.02797
GO:1903827	regulation of cellular protein localization	19	2	0.26	0.02797
GO:0009266	response to temperature stimulus	464	12	6.43	0.02832
GO:0009620	response to fungus	263	8	3.64	0.03032
GO:0070588	calcium ion transmembrane transport	20	2	0.28	0.0308
GO:0035967	cellular response to topologically incorrect protein	20	2	0.28	0.0308
GO:0034599	cellular response to oxidative stress	86	4	1.19	0.03149
GO:0051186	cofactor metabolic process	475	12	6.58	0.03305
GO:0009739	response to gibberellin	134	5	1.86	0.03871
GO:0000302	response to reactive oxygen species	137	5	1.9	0.04192
GO:0043161	proteasome-mediated ubiquitin-dependent protein catabolic process	138	5	1.91	0.04303
GO:0060341	regulation of cellular localization	24	2	0.33	0.04316
GO:0030433	ubiquitin-dependent ERAD pathway	24	2	0.33	0.04316
GO:0060548	negative regulation of cell death	24	2	0.33	0.04316
GO:0010584	pollen exine formation	24	2	0.33	0.04316
GO:0032880	regulation of protein localization	25	2	0.35	0.0465
GO:0035966	response to topologically incorrect protein	25	2	0.35	0.0465
GO:0010099	regulation of photomorphogenesis	25	2	0.35	0.0465
GO:0016114	terpenoid biosynthetic process	98	4	1.36	0.04724
GO:0051156	glucose 6-phosphate metabolic process	26	2	0.36	0.04992
GO:0006098	pentose-phosphate shunt	26	2	0.36	0.04992

### Sheet: F_KT2_May16_vs_F_IR1_May16
GO ID	Term	Annotated	Significant	Expected	p
GO:0009414	response to water deprivation	289	29	8.84	2e-08
GO:0006833	water transport	16	5	0.49	8.7e-05
GO:0009611	response to wounding	174	16	5.32	8.9e-05
GO:0080167	response to karrikin	106	12	3.24	9.5e-05
GO:0006979	response to oxidative stress	360	25	11.01	0.00012
GO:0006012	galactose metabolic process	28	6	0.86	0.00017
GO:0044550	secondary metabolite biosynthetic process	217	15	6.64	0.00283
GO:0019722	calcium-mediated signaling	22	4	0.67	0.00408
GO:0044242	cellular lipid catabolic process	73	10	2.23	0.00414
GO:0044282	small molecule catabolic process	160	16	4.9	0.00655
GO:0009070	serine family amino acid biosynthetic process	40	5	1.22	0.00714
GO:0042493	response to drug	445	25	13.61	0.00856
GO:0046942	carboxylic acid transport	97	8	2.97	0.00971
GO:0042742	defense response to bacterium	322	18	9.85	0.01041
GO:0031668	cellular response to extracellular stimulus	163	11	4.99	0.01164
GO:0050832	defense response to fungus	209	13	6.39	0.01224
GO:0009636	response to toxic substance	143	10	4.37	0.01252
GO:0051336	regulation of hydrolase activity	30	4	0.92	0.01262
GO:0071496	cellular response to external stimulus	167	11	5.11	0.01377
GO:0071215	cellular response to abscisic acid stimulus	236	14	7.22	0.01401
GO:0097306	cellular response to alcohol	236	14	7.22	0.01401
GO:0009617	response to bacterium	384	20	11.75	0.01475
GO:0072329	monocarboxylic acid catabolic process	54	8	1.65	0.01486
GO:0016054	organic acid catabolic process	114	13	3.49	0.01511
GO:0046395	carboxylic acid catabolic process	114	13	3.49	0.01511
GO:0065009	regulation of molecular function	193	12	5.9	0.01577
GO:0009620	response to fungus	266	15	8.14	0.01711
GO:0034599	cellular response to oxidative stress	87	7	2.66	0.01714
GO:0006635	fatty acid beta-oxidation	39	7	1.19	0.01718
GO:0009062	fatty acid catabolic process	40	7	1.22	0.01901
GO:0051983	regulation of chromosome segregation	19	3	0.58	0.01914
GO:0034220	ion transmembrane transport	270	15	8.26	0.01931
GO:0009404	toxin metabolic process	51	5	1.56	0.01941
GO:0098754	detoxification	52	5	1.59	0.02095
GO:0097237	cellular response to toxic substance	20	3	0.61	0.02202
GO:0070588	calcium ion transmembrane transport	20	3	0.61	0.02202
GO:0043161	proteasome-mediated ubiquitin-dependent protein catabolic process	136	9	4.16	0.02392
GO:0010167	response to nitrate	21	3	0.64	0.02512
GO:0019395	fatty acid oxidation	43	7	1.32	0.02523
GO:0009267	cellular response to starvation	116	8	3.55	0.026
GO:1901659	glycosyl compound biosynthetic process	75	6	2.29	0.02711
GO:0000302	response to reactive oxygen species	140	9	4.28	0.02817
GO:0009627	systemic acquired resistance	57	5	1.74	0.02986
GO:0009817	defense response to fungus, incompatible interaction	39	4	1.19	0.03058
GO:0071396	cellular response to lipid	363	18	11.11	0.03074
GO:0010498	proteasomal protein catabolic process	143	9	4.37	0.0317
GO:0006865	amino acid transport	58	5	1.77	0.03188
GO:0016144	S-glycoside biosynthetic process	40	4	1.22	0.03318
GO:0019761	glucosinolate biosynthetic process	40	4	1.22	0.03318
GO:0019758	glycosinolate biosynthetic process	40	4	1.22	0.03318
GO:2001057	reactive nitrogen species metabolic process	40	4	1.22	0.03318
GO:0009639	response to red or far red light	192	11	5.87	0.03424
GO:0010038	response to metal ion	394	19	12.05	0.0344
GO:0009738	abscisic acid-activated signaling pathway	217	12	6.64	0.03513
GO:0019344	cysteine biosynthetic process	24	3	0.73	0.03575
GO:0009991	response to extracellular stimulus	194	11	5.94	0.0365
GO:0071229	cellular response to acid chemical	424	20	12.97	0.03716
GO:0006855	drug transmembrane transport	47	6	1.44	0.03827
GO:0015893	drug transport	68	7	2.08	0.04265
GO:0010413	glucuronoxylan metabolic process	11	2	0.34	0.04279
GO:0010417	glucuronoxylan biosynthetic process	11	2	0.34	0.04279
GO:0009970	cellular response to sulfate starvation	11	2	0.34	0.04279
GO:0009870	defense response signaling pathway, resistance gene-dependent	11	2	0.34	0.04279
GO:0051865	protein autoubiquitination	11	2	0.34	0.04279
GO:0034614	cellular response to reactive oxygen species	44	4	1.35	0.04486
GO:0050790	regulation of catalytic activity	153	9	4.68	0.04562
GO:0009644	response to high light intensity	64	5	1.96	0.04583
GO:0007062	sister chromatid cohesion	27	3	0.83	0.04833
GO:0071472	cellular response to salt stress	27	3	0.83	0.04833
GO:0018105	peptidyl-serine phosphorylation	65	5	1.99	0.04846
GO:0008219	cell death	155	9	4.74	0.04883
GO:0042594	response to starvation	132	8	4.04	0.04985

### Sheet: F_KT5_May16_vs_F_IR1_May16
GO ID	Term	Annotated	Significant	Expected	p
GO:0006979	response to oxidative stress	355	18	4.19	6.2e-06
GO:0009414	response to water deprivation	288	16	3.4	1.2e-05
GO:0006012	galactose metabolic process	28	4	0.33	0.00031
GO:0042631	cellular response to water deprivation	25	3	0.3	0.00307
GO:0009738	abscisic acid-activated signaling pathway	218	8	2.57	0.00438
GO:0009409	response to cold	318	10	3.75	0.00453
GO:0010193	response to ozone	29	3	0.34	0.00471
GO:0042493	response to drug	446	18	5.26	0.00576
GO:0019762	glucosinolate catabolic process	11	2	0.13	0.0071
GO:0018105	peptidyl-serine phosphorylation	66	4	0.78	0.00765
GO:0042128	nitrate assimilation	35	3	0.41	0.00802
GO:0015893	drug transport	69	4	0.81	0.00893
GO:0044242	cellular lipid catabolic process	72	4	0.85	0.01034
GO:0010200	response to chitin	113	5	1.33	0.0109
GO:0009267	cellular response to starvation	117	5	1.38	0.01254
GO:0006833	water transport	16	2	0.19	0.01491
GO:0042044	fluid transport	16	2	0.19	0.01491
GO:0034220	ion transmembrane transport	270	8	3.19	0.01491
GO:0071804	cellular potassium ion transport	44	3	0.52	0.01502
GO:0071805	potassium ion transmembrane transport	44	3	0.52	0.01502
GO:0042255	ribosome assembly	44	3	0.52	0.01502
GO:1901698	response to nitrogen compound	271	8	3.2	0.01522
GO:0006820	anion transport	222	7	2.62	0.01635
GO:0042594	response to starvation	132	5	1.56	0.02013
GO:0006869	lipid transport	89	4	1.05	0.02106
GO:0031669	cellular response to nutrient levels	135	5	1.59	0.02194
GO:0015851	nucleobase transport	20	2	0.24	0.02289
GO:0031668	cellular response to extracellular stimulus	164	8	1.94	0.02309
GO:0000027	ribosomal large subunit assembly	21	2	0.25	0.02511
GO:0010167	response to nitrate	21	2	0.25	0.02511
GO:0019722	calcium-mediated signaling	21	2	0.25	0.02511
GO:0016051	carbohydrate biosynthetic process	298	8	3.52	0.02523
GO:0071496	cellular response to external stimulus	168	8	1.98	0.02571
GO:0072329	monocarboxylic acid catabolic process	54	3	0.64	0.02583
GO:0070925	organelle assembly	96	4	1.13	0.02692
GO:0010876	lipid localization	98	4	1.16	0.02875
GO:0009651	response to salt stress	493	11	5.82	0.03213
GO:0080167	response to karrikin	104	4	1.23	0.03469
GO:0006568	tryptophan metabolic process	25	2	0.3	0.03478
GO:0006586	indolalkylamine metabolic process	25	2	0.3	0.03478
GO:0019932	second-messenger-mediated signaling	25	2	0.3	0.03478
GO:0003333	amino acid transmembrane transport	25	2	0.3	0.03478
GO:0009620	response to fungus	263	7	3.1	0.03663
GO:0000302	response to reactive oxygen species	138	7	1.63	0.03825
GO:0009644	response to high light intensity	63	3	0.74	0.03832
GO:0048868	pollen tube development	158	5	1.86	0.03939
GO:0022611	dormancy process	27	2	0.32	0.04008
GO:0010162	seed dormancy process	27	2	0.32	0.04008
GO:0010118	stomatal movement	109	4	1.29	0.04014
GO:0044282	small molecule catabolic process	159	5	1.88	0.0403
GO:0031667	response to nutrient levels	163	5	1.92	0.04405
GO:0048588	developmental cell growth	164	5	1.94	0.04502
GO:0046395	carboxylic acid catabolic process	114	4	1.35	0.04605
GO:0016054	organic acid catabolic process	114	4	1.35	0.04605
GO:0009991	response to extracellular stimulus	193	8	2.28	0.04635
GO:0044706	multi-multicellular organism process	220	6	2.6	0.04641
GO:0009856	pollination	220	6	2.6	0.04641
GO:0009860	pollen tube growth	117	4	1.38	0.04982

### Sheet: F_KT5_May16_vs_F_KT2_May16
GO ID	Term	Annotated	Significant	Expected	p
GO:0006995	cellular response to nitrogen starvation	30	3	0.29	0.00294
GO:0030261	chromosome condensation	12	2	0.12	0.00571
GO:0042044	fluid transport	16	2	0.15	0.01012
GO:0006833	water transport	16	2	0.15	0.01012
GO:1903827	regulation of cellular protein localization	19	2	0.18	0.01415
GO:0060341	regulation of cellular localization	24	2	0.23	0.02213
GO:0030433	ubiquitin-dependent ERAD pathway	24	2	0.23	0.02213
GO:0032880	regulation of protein localization	25	2	0.24	0.02391
GO:0006012	galactose metabolic process	28	2	0.27	0.02957
GO:0036503	ERAD pathway	29	2	0.28	0.03156
GO:0000070	mitotic sister chromatid segregation	29	2	0.28	0.03156
GO:0016485	protein processing	29	2	0.28	0.03156
GO:0043161	proteasome-mediated ubiquitin-dependent protein catabolic process	136	4	1.31	0.04247
GO:0009793	embryo development ending in seed dormancy	412	8	3.97	0.04593
GO:0010498	proteasomal protein catabolic process	143	4	1.38	0.04947
